# The novel nematicide chiricanine A suppresses *Bursaphelenchus xylophilus* pathogenicity in *Pinus massoniana* by inhibiting *Aspergillus* and its secondary metabolite, sterigmatocystin

**DOI:** 10.1101/2023.06.12.544558

**Authors:** Jiayu Jia, Long Chen, Wenjing Yu, Jun Su

## Abstract

**BACKGROUND:** Pine wilt disease (PWD) is responsible for extensive economic and ecological damage to *Pinus* spp. forests and plantations worldwide. PWD is caused by the pine wood nematode (PWN, *Bursaphelenchus xylophilus*) and transmitted into pine trees by a vector insect, the Japanese pine sawyer (JPS, *Monochamus alternatus*). Host infection by PWN will attract JPS to spawn, which leads to the co-existence of PWN and JPS within the host tree, an essential precondition for PWD outbreaks. Through the action of their metabolites, microbes can manipulate the co-existence of PWN and JPS, but our understanding on how key microorganisms engage in this process remains limited, which severely hinders the exploration and utilization of promising microbial resources in the prevention and control of PWD.

**RESULTS:** In this study we investigated how the PWN-associated fungus *Aspergillus* promotes the co-existence of PWN and JPS in the host trees (*Pinus massoniana*) via its secondary metabolite, sterigmatocystin (ST), by taking a multi-omics approach (phenomics, transcriptomics, microbiome, and metabolomics). We found that *Aspergillus* was able to promote PWN invasion and pathogenicity by increasing ST biosynthesis in the host plant, mainly by suppressing the accumulation of ROS (reactive oxygen species) in plant tissues that could counter PWN. Further, ST accumulation triggered the biosynthesis of VOC (volatile organic compounds) that attracts JPS and drives the coexistence of PWN and JPS in the host plant, thereby encouraging the local transmission of PWD. Meanwhile, we show that application of an *Aspergillus* inhibitor (chiricanine A treatment) results in the absence of *Aspergillus* and decreases the *in vivo* ST amount, thereby sharply restricting the PWN development in host. This further proved that *Aspergillus* is vital and sufficient for promoting PWD transmission.

**CONCLUSIONS:** Altogether, these results document, for the first time, how the function of *Aspergillus* and its metabolite ST is involved in the entire PWD transmission chain, in addition to providing a novel and long-term effective nematicide for better PWD control in the field.
