## Supplemental Table for "The novel nematicide chiricanine A suppresses *Bursaphelenchus xylophilus* pathogenicity in *Pinus massoniana* by inhibiting *Aspergillus* and its secondary metabolite, sterigmatocystin": supplementary table S6.xlsx

### Sheet: Sheet6
Supplementary table S6.Correlations between ST and their correlated ROS, transcripts, microbes, and metabolites
	ST(-)			ST-L			ST-M			ST-H
DXW1	4.81459	4.81052	5.18829	6.16918	5.87422	6.98712	7.6558	6.57339	6.4039	18.0598	18.8085	15.4416
DXW2	0.026075	0.0385402	0.0410176	0.0412564	0.0572617	0.0563506	0.058066	0.101302	0.0412681	0.0668452	0.0437301	0.121801
DXW3	0.0165844	0.0133166	0.0103616	0.0166839	0.00818829	0.0191757	0.0183217	0.0233236	0.0292411	0.042426	0.0242377	0.00957234
DXW4	0.052477	0.0492189	0.0570489	0.0673582	0.0407411	0.0586028	0.0678954	0.0606973	0.0536491	0.0672329	0.0521493	3.28784
DXW5	0.116333	0.106785	0.125488	0.123836	0.161223	0.162791	0.197911	0.190145	0.196525	0.852751	0.660033	0.804638
DXW6	0.0726922	0.0235493	0.0256432	0.272976	0.0208365	0.28508	0.258457	0.275829	0.134075	0.225602	0.198273	1.86571
DXW7	0.0365977	0.0758105	0.0469142	0.0867347	0.0452805	0.084806	0.160586	0.131161	0.0686711	0.0346425	0.108445	0.856786
DXW8	0.0152833	0.0140968	0.0206297	0.0141801	0.0144346	0.0214737	0.0385283	0.0249103	0.0303319	0.0431381	0.0364547	0.0293455
DXW9	0.133933	0.182839	0.175618	0.255359	0.226859	0.277447	0.331922	0.320937	0.270999	0.372063	0.372844	0.346623
DXW10	0.0793659	0.0795727	0.0837679	0.128382	0.0922274	0.11005	0.113621	0.112434	0.112667	0.149781	0.186818	0.107968
DXW11	0.0638379	0.0621636	0.0736871	0.0624006	0.0661909	0.0759863	0.132103	0.110674	0.137309	0.146758	0.219242	0.117435
DXW12	0.0163923	0.0179829	0.0260299	0.027936	0.0172836	0.021007	0.0278737	0.0149394	0.0314821	0.027342	0.0496872	0.0115919
DXW13	0.106921	0.175369	0.23378	0.240946	0.284123	0.273693	0.217348	0.542655	0.145211	0.504099	0.286699	0.536235
DXW14	0.0984434	0.112104	0.0116545	0.146609	0.00838655	0.127269	0.12203	0.0983019	0.0945721	0.161956	0.0985363	0.149242
DXW15	0.281599	0.274264	0.424754	0.385097	0.411176	0.430724	0.604403	0.478915	0.648722	0.595969	0.718461	0.421875
DXW16	0.0220144	0.0353939	0.0106503	0.0131645	0.040676	0.0150278	0.0153884	0.0244369	0.0346534	0.0278815	0.0253771	0.0715188
DXW17	0.341448	0.386669	0.438355	0.545258	0.785036	0.458407	1.31557	0.710608	0.0280265	0.901619	0.908309	0.753501
DXW18	0.0697014	0.0208668	0.0478064	0.0974907	0.102542	0.102141	0.125857	0.120875	0.106391	0.130288	0.120074	0.115573
DXW19	0.0475756	0.0376453	0.0602554	0.049548	0.0532749	0.0622612	0.0712642	0.049315	0.0470009	0.067097	0.0458128	0.0556123
DXW20	0.0880009	0.103763	0.10736	0.0889804	0.0939248	0.142496	0.131764	0.120957	0.145613	0.202259	0.218734	0.142471
DXW21	0.0540578	0.0596119	0.0468333	0.0585173	0.0679761	0.05454	0.0737203	0.0717669	0.0737565	0.077418	0.0816092	0.0718528
DXW22	0.664195	0.712361	0.718642	1.01613	0.93511	1.15143	1.69324	1.43139	1.56446	1.95555	2.14866	1.66538
DXW23	0.0164127	0.0156632	0.0170533	0.0200536	0.02373	0.0297761	0.0279857	0.0239839	0.0217866	0.0388179	0.0359135	0.0280078
DXW24	0.109524	0.137866	0.14393	0.170405	0.154194	0.155054	0.190007	0.155221	0.151688	0.177512	0.180776	0.181519
DXW25	0.120804	0.105868	0.076466	0.199608	0.135545	0.202358	0.192224	0.192833	0.189679	0.376616	0.170024	0.123489
DXW26	0.00488814	0.00445828	0.00590917	0.0129238	0.0182674	0.0142618	0.0173552	0.0202977	0.0179852	0.307657	0.334666	0.248898
DXW27	0.0673516	0.0642407	0.0537476	0.0868073	0.0685503	0.040206	0.10438	0.0432178	0.0623184	0.0652808	0.0589478	0.194016
DXW28	0.295848	0.370016	0.387914	0.355818	0.402177	0.406002	0.822041	0.634064	0.728378	0.881747	0.936315	0.780968
DXW29	0.00707477	0.00502102	0.00666839	0.00534195	0.00509697	0.00915569	0.0105847	0.00799949	0.00853666	0.129437	0.13509	0.122277
DXW30	0.0272259	0.0272521	0.0472704	0.0279813	0.0958348	0.118616	0.21558	0.162806	0.193304	0.205167	0.236293	0.192959
DXW31	0.0159951	0.036278	0.0444841	0.035911	0.0425057	0.0656228	0.0650131	0.0465558	0.0585184	0.0423638	0.0827345	0.108203
DXW32	0.02125	0.0270568	0.0286038	0.0365116	0.0291948	0.0285951	0.0577379	0.0408601	0.0379786	0.135587	0.113885	0.103657
DXW33	0.0739553	0.108626	0.087771	0.137348	0.0759752	0.1337	0.246325	0.042555	0.0910703	0.10252	0.129286	0.275017
DXW34	0.0793878	0.105698	0.092539	0.0922206	0.0733664	0.120089	0.114758	0.0853223	0.107981	0.119598	0.149478	0.0976026
DXW35	0.165852	0.0367175	0.25535	0.204091	0.199189	0.160786	0.346376	0.241824	0.189492	0.195014	0.167564	2.21774
DXW36	0.123437	0.14435	0.143894	0.156227	0.134397	0.127993	0.184083	0.149881	0.173535	0.220449	0.252517	0.251306
DXW37	0.0901947	0.0796664	0.100757	0.0911483	0.0849651	0.0978539	0.141061	0.123806	0.141015	0.255331	0.253923	0.204664
DXW38	0.00365299	0.019413	0.0246424	0.0109272	0.0156846	0.0376132	0.0123116	0.0230614	0.0299325	0.0229354	0.0225074	0.0226087
DXW39	0.161821	0.147224	0.176922	0.176325	0.18318	0.186461	0.232592	0.206024	0.193011	0.336388	0.336864	0.29228
DXW40	0.0664295	0.121125	0.198831	0.20984	0.187306	0.176244	0.278652	0.236107	0.145706	0.252408	0.158609	0.287978
DXW41	0.0072456	0.00928877	0.0100561	0.016211	0.0142252	0.0056842	0.0143727	0.0142155	0.0101555	0.0118626	0.0239825	0.00654436
DXW42	0.206117	0.149174	0.0132968	0.187634	0.0230345	0.193362	0.183963	0.168873	0.179175	0.2091	0.255495	0.175653
DXW43	0.114051	0.116589	0.138991	0.160159	0.152287	0.178675	0.224157	0.21917	0.192566	0.238856	0.266234	0.274954
DXW44	0.040636	0.0196429	0.056444	0.0511423	0.0481263	0.0387302	0.0457169	0.0533062	0.0578218	0.0546573	0.059372	0.0509426
DXW45	0.0147925	0.0450831	0.0210573	0.0219103	0.0333076	0.037771	0.0297721	0.0303787	0.0379587	0.0453932	0.0135046	0.0579614
DXW46	2.55616	2.78411	3.3983	3.84803	3.57933	3.93852	4.8362	3.35113	3.81097	7.57305	7.34281	6.92424
DXW47	0.10239	0.118921	0.120812	0.12187	0.0897408	0.187503	0.141202	0.141847	0.216695	0.0997178	0.104506	0.878522
DXW48	0.124157	0.119458	0.128491	0.177532	0.191634	0.213142	0.340737	0.306717	0.284216	0.420924	0.381859	0.350092
DXW49	0.0422098	0.0490755	0.0400671	0.0564621	0.0495394	0.0391264	0.0504936	0.0904814	0.0227315	0.0735043	0.0974266	0.592767
DXW50	0.0182847	0.0158491	0.0225541	0.0335662	0.0302644	0.0233724	0.0289896	0.035522	0.0387419	0.0389584	0.0301768	0.111143
DXW51	0.0207817	0.0892962	0.0909021	0.113904	0.0967513	0.0693465	0.177237	0.0862961	0.0892543	0.0464271	0.0859719	0.321843
DXW52	0.0979535	0.110718	0.220383	0.206136	0.0826495	0.162812	0.275324	0.142583	0.226147	0.135987	0.366873	0.153203
DXW53	0.0306053	0.0362407	0.0118095	0.0197211	0.0281323	0.0355021	0.0324692	0.0186013	0.0362355	0.0228027	0.0325767	0.484288
DXW54	0.5159	0.598378	0.547273	0.826624	0.716464	0.505243	0.695077	1.12918	0.425206	2.62772	0.281931	0.616737
DXW55	0.016826	0.0176088	0.0194313	0.0156199	0.0219054	0.0244845	0.0257461	0.0168857	0.0315678	0.0131621	0.0187308	0.390457
DXW56	0.0943711	0.0745585	0.0963306	0.11283	0.114075	0.134322	0.133755	0.111847	0.144083	0.159665	0.230961	0.123102
DXW57	0.0170283	0.0266598	0.122882	0.168316	0.151414	0.144046	0.169321	0.128333	0.19077	0.206228	0.177449	0.870722
DXW58	0.0865715	0.10096	0.152543	0.20438	0.138791	0.186809	0.323658	0.160034	0.076767	0.0981971	0.157147	0.384156
DXW59	1.38216	1.58144	1.65686	2.2553	2.17859	2.4502	3.93676	3.26477	3.23488	4.52142	4.53428	3.67238
DXW60	0.366019	0.264365	0.16876	0.180462	0.574522	0.278629	0.83328	0.687425	0.116156	0.823579	0.798162	0.302056
DXW61	0.0573189	0.052452	0.0560053	0.0915668	0.078929	0.10354	0.110942	0.0942639	0.0932246	0.108861	0.113091	0.0812644
DXW62	0.00513676	0.00853787	0.00387879	0.0216066	0.00347233	0.0245368	0.0533354	0.0332291	0.00723583	0.017033	0.0182218	0.095547
DXW63	0.707689	1.0774	1.35981	2.27528	2.13596	2.17827	2.47437	2.23639	1.93086	2.3048	1.96807	2.37592
DXW64	0.0226465	0.043806	0.0228262	0.0501318	0.0642877	0.0445865	0.106129	0.0565583	0.0311475	0.0447371	0.0343523	0.1377
DXW65	0.0198412	0.0367211	0.0521503	0.123639	0.080607	0.0919193	0.111037	0.112626	0.0837158	0.18379	0.261339	0.270852
DXW66	0.0152887	0.0259123	0.0180359	0.0346183	0.0416521	0.00938444	0.0462977	0.0397064	0.0482936	0.0735288	0.0449155	0.0266991
DXW67	0.0668875	0.00741263	0.0481814	0.083915	0.0796274	0.0262254	0.0995547	0.0812268	0.0333452	0.0866268	0.141301	0.0505292
DXW68	0.808731	0.876458	0.989121	0.972021	0.910554	1.05679	1.39098	1.21374	1.17023	2.05417	2.12713	1.56421
DXW69	0.0773296	0.0939318	0.132292	0.144967	0.0850357	0.0963961	0.123071	0.119987	0.101709	0.0807583	0.144138	0.124557
DXW70	0.0433316	0.0302317	0.0335712	0.0497057	0.0589366	0.0505868	0.0776827	0.061532	0.0687543	0.035645	0.0403717	0.606776
DXW71	0.363966	0.344478	0.352822	0.877515	0.852772	0.912453	1.34745	1.13571	1.09251	1.81434	1.86248	2.1276
DXW72	0.0181557	0.00859701	0.0219662	0.0270837	0.046334	0.111717	0.112558	0.0110989	0.0797714	0.092149	0.128971	0.0967633
DXW73	0.136516	0.0679091	0.159516	0.285106	0.175781	0.175487	0.31731	0.238035	0.241578	0.386271	0.388775	0.321978
DXW74	0.0231457	0.0297498	0.0175405	0.017155	0.0507165	0.0223615	0.0424766	0.0405941	0.0303887	0.0288097	0.0293195	0.0796287
DXW75	0.0377049	0.0376916	0.028046	0.0628925	0.0436151	0.0309859	0.0149354	0.0772159	0.0476109	0.0849128	0.0224679	0.0461753
DXW76	0.134888	0.137696	0.129242	0.214695	0.176333	0.114472	0.225964	0.189416	0.121221	0.433254	0.268047	0.0115859
DXW77	0.0326433	0.0576632	0.0718508	0.0681206	0.0711905	0.0533761	0.0957132	0.132099	0.0441348	0.0565739	0.0549371	0.175649
