## Supplemental Table for "The novel nematicide chiricanine A suppresses *Bursaphelenchus xylophilus* pathogenicity in *Pinus massoniana* by inhibiting *Aspergillus* and its secondary metabolite, sterigmatocystin": supplementary table S7.xlsx

### Sheet: Sheet7
Supplementary table S7.Statistics of Pathway Enrichment
	ST_H VS ST(-)	ST_M VS ST(-)	ST_L VS ST(-)
Alanine	2	2	1
Arachidonic acid metabolism	9	8	8
Arginine biosynthesis	3	3	1
Caffeine metabolism	1	1	1
Flavonoid biosynthesis	7	6	6
Linoleic acid metabolism	3	2	1
Nitrogen metabolism	1	1	1
Nucleotide metabolism	4	3	5
Phenylpropanoid biosynthesis	6	4	3
Stilbenoid	3	1	1
Valine	2	1	1
