## Supplemental Table for "The novel nematicide chiricanine A suppresses *Bursaphelenchus xylophilus* pathogenicity in *Pinus massoniana* by inhibiting *Aspergillus* and its secondary metabolite, sterigmatocystin": supplementary table S9.xlsx

### Sheet: Sheet9
Supplementary table S9.VOC compounds of P
	ST(-)_1	ST(-)_2	ST(-)_3	ST_L_1	ST_L_2	ST_L_3	ST_M_1	ST_M_2	ST_M_3	ST_H_1	ST_H_2	ST_H_3
Butanoic Acid, 3-methyl-	85600	77900	77800	87700	91900	87400	82200	82400	82100	89200	92200	94500
Butanoic Acid, 3-hydroxy-3-methyl-	179000	145000	122000	178000	218000	182000	305000	280000	272000	411000	246000	295000
BenzAldehyde, 4-hydroxy-	142000	133000	130000	285000	307000	249000	225000	237000	258000	588000	399000	456000
BenzAldehyde	128000	127000	112000	108000	110000	101000	154000	167000	132000	84000	106000	118000
BenzeneacetAldehyde	13100	13900	12200	24600	18600	19100	24900	17300	21900	21000	23400	21000
DiethanolAmine	2710	1570	3470	6120	5910	6450	7280	9150	9030	11900	8430	9400
Niacinamide	8100000	6440000	7260000	6360000	9040000	6040000	10900000	9790000	11100000	16400000	11800000	13300000
Benzeneacetamide	62800	45800	39000	24900	25400	16200	28500	31600	26100	29300	23400	22300
4a(2H)-Naphthalenol, octahydro-48a-dimethyl-,(4.alpha.,4a.alpha.,8a.beta.)-	365000	283000	320000	290000	400000	267000	486000	439000	489000	720000	521000	590000
Biphenyl	35800	22800	36300	27000	33200	31900	36400	42200	47100	64200	50100	59800
TRANS-ANETHOLE	25600	23400	18700	24300	25100	19400	31000	28800	25300	47600	32500	37700
7H-Furo[32-g][1]benzopyran-7-one, 4-methoxy-	15500	15800	18600	13800	17700	14800	7820	7550	7570	40000	39400	32700
Methoxsalen	15300	16700	18300	13800	17300	15300	6600	7760	7200	39900	38900	32000
Scoparone	281000	361000	331000	226000	327000	240000	257000	256000	274000	520000	539000	460000
(S)-89-dihydro-8-(1-hydroxy-1-methylethyl)-2H-Furo[23-h]-1-benzopyran-2-one	42500	40800	38600	28900	36900	20800	17800	12300	13700	201000	231000	121000
Acetophenone, 4'-hydroxy-	13600000	10900000	12000000	10800000	16400000	10400000	18800000	17700000	18000000	32300000	21300000	25600000
Imidodicarbonic diamide	424000	434000	425000	420000	369000	400000	446000	446000	455000	399000	378000	388000
Hydroquinone	5590000	5380000	5570000	8710000	8110000	8740000	7760000	8320000	8050000	9180000	7960000	8940000
p-Cresol	715000	629000	667000	993000	1070000	1030000	1650000	1570000	1530000	1660000	1020000	1290000
Phenol	2790000	2050000	2000000	2840000	3560000	2830000	4910000	4290000	4140000	6500000	3950000	4720000
Propanoic acid, 3-(methylthio)-	8280	8240	7190	14100	15300	13600	12200	10800	9970	30500	20000	24700
(4aS,4bS,10aS)-7-Isopropyl-114a-trimethyl-12344a,4b,591010a-decahydrophenanthrene	74400	85400	105000	114000	154000	135000	53400	40400	50000	313000	330000	283000
(E,E)-371115-tetramethyl-161014-Hexadecatetraen-3-ol	224000	243000	263000	234000	297000	250000	116000	102000	106000	669000	680000	571000
(4aS,10aS)-7-Isopropyl-114a-trimethyl-12344a,5691010a-decahydrophenanthrene	1060000	1210000	1280000	1230000	1590000	1230000	420000	401000	447000	3780000	3960000	3180000
p-Mentha-18-dien-7-ol	1450000	1420000	1450000	2230000	2070000	2190000	1930000	2110000	2010000	2300000	2040000	2250000
2-Methyl-6-methyleneocta-27-dien-4-one	42700	51400	33500	83500	77400	70900	95700	93000	99500	146000	119000	117000
(Z)-1-Methyl-4-(6-methylhept-5-en-2-ylidene)cyclohex-1-ene	277000	189000	255000	35500	60800	32800	162000	125000	126000	128000	79500	97600
1-Cyclohexene-1-carboxylic acid, 4-(1-methylethenyl)-	176000	153000	162000	54100	74700	50800	156000	133000	140000	147000	91900	102000
Naphthalene, decahydro-4a-methyl-1-methylene-7-(1-methylethenyl)-, [4aR-(4a.alpha.,7.alpha.,8a.beta.)]-	1490000	1220000	1300000	470000	630000	375000	1230000	1070000	1060000	1180000	739000	828000
Cyclohexene, 4-[(1E)-15-dimethyl-14-hexadien-1-yl]-1-methyl-	37100	19700	31800	32100	48700	29400	42800	40100	50100	97700	66000	86400
Humulene	46400000	37400000	41100000	37000000	56100000	34800000	63500000	59600000	60700000	109000000	72000000	86100000
.alpha.-Pinene	737000000	651000000	637000000	706000000	773000000	721000000	835000000	800000000	788000000	945000000	809000000	855000000
.beta.-Myrcene	8770000	6380000	6290000	8800000	11100000	8810000	15000000	13200000	12900000	19700000	12100000	14500000
6-Octen-1-ol, 37-dimethyl-, (R)-	52800	47200	55300	86300	92200	59400	116000	87500	91800	158000	104000	114000
Citronellol	15600	10000	15600	9990	14600	15800	11300	23700	17400	29400	24200	27200
26-Octadienal, 37-dimethyl-, (Z)-	442000	454000	436000	436000	376000	405000	445000	455000	461000	404000	405000	376000
