## Supplemental Table for "The novel nematicide chiricanine A suppresses *Bursaphelenchus xylophilus* pathogenicity in *Pinus massoniana* by inhibiting *Aspergillus* and its secondary metabolite, sterigmatocystin": supplementary table S10.xlsx

### Sheet: Sheet10
Supplementary table S10.Selective ratio of JPS to different plant samples were plotted, with the P-value for the t test between samples treated with (ST (+)) and without ST(ST(-)) presented in white.
	ST(-)			ST(+)
ST_H	0	-40	-20	100	60	80
ST_M	-20	-20	-40	80	80	60
ST_L	-20	-40	-40	80	60	60
