## Supplemental Table for "The novel nematicide chiricanine A suppresses *Bursaphelenchus xylophilus* pathogenicity in *Pinus massoniana* by inhibiting *Aspergillus* and its secondary metabolite, sterigmatocystin": supplementary table S16.xlsx

### Sheet: Sheet16
Supplementary table S16.β-GC (β-glucosidase) activity in the gut of the JPS adults that fed upon plant samples treated with (ST (+)) and without ST(ST(-))
ST(-)	ST(+)
4.8702	7.6226
4.7675	8.0452
5.2217	7.2043
