## Supplemental Table for "The novel nematicide chiricanine A suppresses *Bursaphelenchus xylophilus* pathogenicity in *Pinus massoniana* by inhibiting *Aspergillus* and its secondary metabolite, sterigmatocystin": supplementary table S19.xlsx

### Sheet: Sheet19
Supplementary table S19. Richness of A. arachidicola and A. sclerotioniger in plant samples before (PWN(-)) and after (PWN(+)), invasion by PWN invasion are plotted. Aspergillus arachidicola, A. sclerotioniger, and inactivated A. arachidicola (-) were co-incubated with sterilized PWN, then inoculated into P. massoniana
	PWN (-)			PWN (+)
A.aculeatus	0	0	0	1.26853	42.3595	7.12194
A.sclerotioniger	0.947473	44.367	14.3699	0	0	0.068378
