## Supplemental Table for "The novel nematicide chiricanine A suppresses *Bursaphelenchus xylophilus* pathogenicity in *Pinus massoniana* by inhibiting *Aspergillus* and its secondary metabolite, sterigmatocystin": supplementary table S21.xlsx

### Sheet: Sheet21
Supplementary table S21. relative PWN amount
	A.aculeatus		A.sclerotioniger		(-)
	平均值	SD	平均值	SD	平均值	SD
0	1	0.24	1	0.56	1	0.45
1	1.2	0.33	0.92	0.51	1.06	0.45
3	2.4	0.56	1.24	0.47	1.09	0.89
7	4.16	0.89	1.46	0.56	1.61	0.66
14	9.58	2.05	2.47	0.98	2.96	0.98
