## Supplemental Table for "The novel nematicide chiricanine A suppresses *Bursaphelenchus xylophilus* pathogenicity in *Pinus massoniana* by inhibiting *Aspergillus* and its secondary metabolite, sterigmatocystin": supplementary table S22.xlsx

### Sheet: Sheet22
Supplementary table S22.survival ratio of different host plants were measured
	A.aculeatus		A.sclerotioniger		(-)
	平均值	SD	平均值	SD	平均值	SD
1	100	0.24	100	0.56	100	0.45
2	100	0.33	100	0.51	100	0.45
3	100	0.56	100	0.47	100	0.89
4	100	0.89	100	0.56	100	0.66
5	100	2.05	100	0.98	100	0.98
6	100		100		100
7	100		100		100
8	100		100		100
9	100		100		100
10	100		100		100
11	100		100		100
12	93.33		100		100
13	93.33		100		100
14	86.67		100		100
15	80		100		100
16	80		100		100
17	66.67		100		100
18	60		100		100
19	60		100		100
20	40		100		100
21	33.33		100		100
22	26.67		100		100
23	20		100		100
24	13.33		100		100
25	13.33		100		100
26	6.67		100		100
27	6.67		100		100
28	0		100		100
29	0		100		100
30	0		100		100
31	0		100		100
32	0		100		100
33	0		100		100
34	0		100		100
35	0		100		100
36	0		100		100
37	0		100		100
38	0		100		100
39	0		100		100
40	0		100		100
41	0		100		100
42	0		100		100
43	0		100		100
44	0		100		100
45	0		100		100
46	0		100		100
47	0		100		100
48	0		100		100
49	0		100		100
50	0		100		100
51	0		100		100
52	0		100		100
53	0		100		100
54	0		93.33		100
55	0		93.33		100
56	0		93.33		100
57	0		93.33		93.33
58	0		86.67		93.33
59	0		80		86.67
60	0		80		86.67
