## Supplemental Table for "The novel nematicide chiricanine A suppresses *Bursaphelenchus xylophilus* pathogenicity in *Pinus massoniana* by inhibiting *Aspergillus* and its secondary metabolite, sterigmatocystin": supplementary table S24.xlsx

### Sheet: Sheet24
Supplementary table S24. aflR expression level in response to PWN invasion were quantified. Relative PWN amount in PWN-carrying P.
	Control			Chiricanine A
AFLR	0.121659	0.137343	0.164158	0.0760785	0.089648	0.073183
