## Supplemental Table for "The novel nematicide chiricanine A suppresses *Bursaphelenchus xylophilus* pathogenicity in *Pinus massoniana* by inhibiting *Aspergillus* and its secondary metabolite, sterigmatocystin": supplementary table S25.xlsx

### Sheet: Sheet25
Supplementary table S25. Relative PWN amountEmamectin benzoate and chiricanine A)
	Chiricanine A		Emamectin Benzoate		N.C.
0	1	0.24	1	0.56	1	0.45
1	0.26	0.13	0.12	0.05	1.06	0.45
2	0.2	0.16	0.12	0.07	1.09	0.89
4	0.15	0.08	0.1	0.05	1.41	0.66
8	0.16	0.06	0.22	0.09	2.66	0.98
12	0.19	0.11	0.46	0.1
24	0.2	0.03	1.2	0.48
