## Supplemental Table for "The novel nematicide chiricanine A suppresses *Bursaphelenchus xylophilus* pathogenicity in *Pinus massoniana* by inhibiting *Aspergillus* and its secondary metabolite, sterigmatocystin": supplementary table S26.xlsx

### Sheet: Sheet26
Supplementary table S26. Relative PWN amount (injected with A. arachidicola)
	Chiricanine A		Emamectin Benzoate
0	1	0.24	1	0.56
1	0.24	0.13	0.12	0.05
2	0.16	0.08	0.12	0.07
4	0.15	0.04	0.1	0.05
8	0.11	0.06	0.22	0.09
12	0.34	0.11	0.87	0.4
24	0.79	0.43	2.19	0.48
