## Supplemental Table for "The novel nematicide chiricanine A suppresses *Bursaphelenchus xylophilus* pathogenicity in *Pinus massoniana* by inhibiting *Aspergillus* and its secondary metabolite, sterigmatocystin": supplementary table S27.xlsx

### Sheet: Sheet27
Supplementary table S27.ST at 8 weeks post-inoculation. In the field trial, a solution of chiricanine A or methanol (control) was injected into PWN-carrying P. massoniana
	Chiricanine A		Emamectin Benzoate
0	1	0.24	1	0.56
1	0.22	0.13	0.12	0.09
2	0.19	0.08	0.12	0.09
4	0.11	0.04	0.1	0.05
8	0.12	0.06	0.22	0.1
12	1.4	1.11	2.87	1.4
24	2.8	1.43	3.89	1.48
