## Supplemental Table for "The novel nematicide chiricanine A suppresses *Bursaphelenchus xylophilus* pathogenicity in *Pinus massoniana* by inhibiting *Aspergillus* and its secondary metabolite, sterigmatocystin": supplementary table S29.xlsx

### Sheet: Sheet29
Supplementary table S29.relative PWN amount
	First year			Second year
Control	0.919768	1.02567	1.05457	4.42161	2.5981	3.07964
Chiricanine A	0.475698	0.261003	0.535108	0.188326	0.203558	0.066149
