## Supplemental Table for "The novel nematicide chiricanine A suppresses *Bursaphelenchus xylophilus* pathogenicity in *Pinus massoniana* by inhibiting *Aspergillus* and its secondary metabolite, sterigmatocystin": supplementary table S30.xlsx

### Sheet: Sheet30
Supplementary table S30.Richness of I.A.
	First year			Second year
control	1.08263	1.01491	0.902453	1.85727	2.50687	2.27788
Chiricanine A	0.190074	0.225442	0.259693	0.117412	0.137441	0.112727
