## Supplemental Table for "The novel nematicide chiricanine A suppresses *Bursaphelenchus xylophilus* pathogenicity in *Pinus massoniana* by inhibiting *Aspergillus* and its secondary metabolite, sterigmatocystin": supplementary table S31.xlsx

### Sheet: Sheet31
Supplementary table S31.Relative aftR level
	First year			Second year
control	0.814822	0.992277	1.1929	0.0216257	0.0291894	0.0265231
Chiricanine A	0.519271	0.563265	0.314641	0.00136712	0.00160033	0.00131256
