## Supplemental Table for "The novel nematicide chiricanine A suppresses *Bursaphelenchus xylophilus* pathogenicity in *Pinus massoniana* by inhibiting *Aspergillus* and its secondary metabolite, sterigmatocystin": Supplementary table S32.xlsx

### Sheet: Sheet1
Supplementary table S32. Specific primers
	forward primer (5′ -3′)	reverse primer (5′ -3′)
PST	AACGTCATTTCTAGCCGCCA	TCAGCCCTACAAACCCCTCT
c60547.graph_c0	TAAATTCCAAGTGCCCCGCA	ACCGTGATACACATTTCAGA
c64867.graph_c0	AAATCGTGTGTGTCCCTGCA	GGTTGCAATGATAACGGCCC
c68789.graph_c0	CGCCCGAATCTCTGCACTTA	TCGATGGTCTTGGTGATGGC
c81022.graph_c0	TTGGCTGTACAGATTCCCGT	ACCTATGGATGTCTGCTCCA
c82953.graph_c0	ACTGTTAACCTGGCTCACGG	CTACGCAAATTCACCGCCAC
PWN-specific primers	TTGCATTCTACGGCCAGTCC	ACTGACTTTCGATGGCTCCG
aflR	ATTGGCGTTGAGAGG	AGGAGGGACGAGAGA
